# Scaling cross-tissue single-cell annotation models

**DOI:** 10.1101/2023.10.07.561331

**Authors:** Felix Fischer, David S. Fischer, Evan Biederstedt, Alexandra-Chloé Villani, Fabian J. Theis

## Abstract

Identifying cellular identities (both novel and well-studied) is one of the key use cases in single-cell transcriptomics. While supervised machine learning has been leveraged to automate cell annotation predictions for some time, there has been relatively little progress both in scaling neural networks to large data sets and in constructing models that generalize well across diverse tissues and biological contexts up to whole organisms. Here, we propose scTab, an automated, feature-attention-based cell type prediction model specific to tabular data, and train it using a novel data augmentation scheme across a large corpus of single-cell RNA-seq observations (22.2 million human cells in total). In addition, scTab leverages deep ensembles for uncertainty quantification. Moreover, we account for ontological relationships between labels in the model evaluation to accommodate for differences in annotation granularity across datasets. On this large-scale corpus, we show that cross-tissue annotation requires nonlinear models and that the performance of scTab scales in terms of training dataset size as well as model size - demonstrating the advantage of scTab over current state-of-the-art linear models in this context. Additionally, we show that the proposed data augmentation schema improves model generalization. In summary, we introduce a de novo cell type prediction model for single-cell RNA-seq data that can be trained across a large-scale collection of curated datasets from a diverse selection of human tissues and demonstrate the benefits of using deep learning methods in this paradigm. Our codebase, training data, and model checkpoints are publicly available at https://github.com/theislab/scTab to further enable rigorous benchmarks of foundation models for single-cell RNA-seq data.
