## Supplemental Table 6 for "Scaling cross-tissue single-cell annotation models"

	cell_type	number_of_tissues
0	mast cell	47
1	T cell	45
2	B cell	43
3	endothelial cell	42
4	plasma cell	41
5	macrophage	41
6	dendritic cell	40
7	monocyte	38
8	mature NK T cell	29
9	natural killer cell	29
10	pericyte	27
11	endothelial cell of lymphatic vessel	25
12	plasmacytoid dendritic cell	24
13	neutrophil	23
14	conventional dendritic cell	22
15	memory B cell	21
16	erythrocyte	21
17	regulatory T cell	21
18	CD4-positive helper T cell	20
19	CD8-positive, alpha-beta T cell	20
20	mesothelial cell	19
21	naive B cell	19
22	gamma-delta T cell	19
23	classical monocyte	19
24	smooth muscle cell	18
25	CD4-positive, alpha-beta T cell	18
26	fallopian tube secretory epithelial cell	17
27	non-classical monocyte	17
28	CD8-positive, alpha-beta memory T cell	17
29	vein endothelial cell	17
30	lymphocyte	17
31	capillary endothelial cell	16
32	innate lymphoid cell	15
33	endothelial cell of artery	15
34	CD16-positive, CD56-dim natural killer cell, human	15
35	mucosal invariant T cell	15
36	alveolar macrophage	15
37	T follicular helper cell	15
38	CD16-negative, CD56-bright natural killer cell, human	14
39	naive thymus-derived CD8-positive, alpha-beta T cell	14
40	naive thymus-derived CD4-positive, alpha-beta T cell	14
41	effector memory CD4-positive, alpha-beta T cell	13
42	leukocyte	13
43	vascular associated smooth muscle cell	13
44	alpha-beta T cell	12
45	basal cell	12
46	enteroendocrine cell	12
47	neuron	12
48	effector memory CD8-positive, alpha-beta T cell, terminally differentiated	12
49	immature B cell	11
50	pro-B cell	11
51	plasmablast	11
52	granulocyte	10
53	precursor B cell	10
54	megakaryocyte-erythroid progenitor cell	10
55	hematopoietic stem cell	10
56	Schwann cell	10
57	CD1c-positive myeloid dendritic cell	10
58	activated CD8-positive, alpha-beta T cell	10
59	IgA plasma cell	9
60	erythroblast	9
61	IgG plasma cell	9
62	CD4-positive, alpha-beta memory T cell	8
63	promonocyte	8
64	blood vessel endothelial cell	8
65	keratinocyte	8
66	memory T cell	7
67	CD8-positive, alpha-beta cytotoxic T cell	7
68	goblet cell	7
69	activated CD4-positive, alpha-beta T cell	7
70	club cell	7
71	mature B cell	7
72	enterocyte	6
73	T-helper 17 cell	6
74	double-positive, alpha-beta thymocyte	6
75	double negative thymocyte	6
76	bronchus fibroblast of lung	5
77	intestine goblet cell	5
78	CD8-alpha-alpha-positive, alpha-beta intraepithelial T cell	5
79	mature alpha-beta T cell	5
80	inflammatory macrophage	5
81	enteric smooth muscle cell	5
82	naive T cell	4
83	lymphoid lineage restricted progenitor cell	4
84	foveolar cell of stomach	4
85	effector CD8-positive, alpha-beta T cell	4
86	pulmonary artery endothelial cell	4
87	CD14-positive, CD16-positive monocyte	4
88	intermediate monocyte	4
89	respiratory basal cell	4
90	mucous neck cell	4
91	oligodendrocyte precursor cell	4
92	alternatively activated macrophage	4
93	type II pneumocyte	4
94	elicited macrophage	3
95	astrocyte	3
96	effector memory CD8-positive, alpha-beta T cell	3
97	type I pneumocyte	3
98	CD14-positive monocyte	3
99	lung macrophage	3
100	platelet	3
101	ciliated columnar cell of tracheobronchial tree	3
102	CD4-positive, alpha-beta cytotoxic T cell	3
103	nasal mucosa goblet cell	3
104	tracheobronchial smooth muscle cell	3
105	CD14-positive, CD16-negative classical monocyte	3
106	respiratory hillock cell	3
107	immature innate lymphoid cell	3
108	alveolar type 2 fibroblast cell	3
109	myoepithelial cell of mammary gland	2
110	tracheal goblet cell	2
111	oligodendrocyte	2
112	paneth cell	2
113	microglial cell	2
114	alveolar type 1 fibroblast cell	2
115	mature T cell	2
116	central memory CD4-positive, alpha-beta T cell	2
117	central memory CD8-positive, alpha-beta T cell	2
118	basal cell of epithelium of trachea	2
119	lung pericyte	2
120	luminal epithelial cell of mammary gland	2
121	mature gamma-delta T cell	2
122	granulosa cell	2
123	class switched memory B cell	2
124	Bergmann glial cell	2
125	ependymal cell	2
126	exhausted T cell	2
127	central nervous system macrophage	2
128	retinal ganglion cell	1
129	renal interstitial pericyte	1
130	retina horizontal cell	1
131	retinal cone cell	1
132	amacrine cell	1
133	retinal rod cell	1
134	epithelial cell of proximal tubule	1
135	pvalb GABAergic cortical interneuron	1
136	sst GABAergic cortical interneuron	1
137	chandelier pvalb GABAergic cortical interneuron	1
138	transitional stage B cell	1
139	corticothalamic-projecting glutamatergic cortical neuron	1
140	double negative T regulatory cell	1
141	CD14-low, CD16-positive monocyte	1
142	sncg GABAergic cortical interneuron	1
143	caudal ganglionic eminence derived GABAergic cortical interneuron	1
144	fibroblast of cardiac tissue	1
145	glutamatergic neuron	1
146	astrocyte of the cerebral cortex	1
147	lamp5 GABAergic cortical interneuron	1
148	kidney loop of Henle thin descending limb epithelial cell	1
149	T-helper 22 cell	1
150	kidney loop of Henle thin ascending limb epithelial cell	1
151	kidney loop of Henle thick ascending limb epithelial cell	1
152	kidney interstitial fibroblast	1
153	near-projecting glutamatergic cortical neuron	1
154	L6b glutamatergic cortical neuron	1
155	L2/3-6 intratelencephalic projecting glutamatergic cortical neuron	1
156	kidney distal convoluted tubule epithelial cell	1
157	kidney connecting tubule epithelial cell	1
158	kidney collecting duct principal cell	1
159	kidney collecting duct intercalated cell	1
160	intraepithelial lymphocyte	1
161	cardiac muscle cell	1
162	cardiac neuron	1
163	vip GABAergic cortical interneuron	1
